# Diversity and Evolution of an Abundant ICE*clc*-Family of Integrative and Conjugative Elements in *Pseudomonas aeruginosa*

**DOI:** 10.1101/2023.05.10.540162

**Authors:** Valentina Benigno, Nicolas Carraro, Garance Sarton-Lohéac, Sara Romano-Bertrand, Dominique S. Blanc, Jan Roelof van der Meer

## Abstract

Integrative and conjugative elements (ICEs) are widespread autonomous mobile DNA, containing the genes necessary for their excision, conjugative transfer, and insertion into a new host cell. ICEs can carry additional genes that are non-essential for their transfer, but that can confer adaptive phenotypes to the host. Our aim here was to better characterize the presence, distribution and evolution of ICEs related to the well-described ICE*clc* among *Pseudomonas aeruginosa* clinical isolates, and to understand their potential role in spreading genes with adaptive benefit. We examined a total of 181 *P. aeruginosa* genome sequences obtained from patient or hospital environment isolates. More than 90% of the isolates carried one or more ICE*clc*-like elements, with different degrees of conservation to the known ICE*clc*-lifestyle and transfer genes. ICE clones closely matched their host clonal phylogeny, but not exclusively, indicating that both clonal evolution and ICE-horizontal transfer are occurring in the hospital environment. Variable gene regions among the clinical *P. aeruginosa* ICE*clc*-type elements were notably enriched for heavy metal resistance genes, toxin-antitoxin systems, potential efflux systems and multidrug resistance proteins, a metalloprotease and for a variety of regulatory systems, but not for specific recognizable antibiotic resistance cassettes. Clonal persistence suggests adaptive benefits of these functional categories; and micro-patterns of gene gain and loss indicate ongoing ICE evolution within the *P. aeruginosa* hosts.
