## Supplementary Tables for "Diversity and Evolution of an Abundant ICE*clc*-Family of Integrative and Conjugative Elements in *Pseudomonas aeruginosa*"

### Sheet: Table S1
Supplementary Table 1	Characteristics of Pseudomonas aeruginosa isolates
Strain	Strain Key	Date of sampling	Site of sampling	Isolation source	PubMLST typing scheme	Draft genome size (bp)	%GC	Reference	Sample accession (ENA)
P. aeruginosa 13520	13520	2003-01-30	CHUV	Patient	155	6875028	65.9635	Blanc et al 2016	SAMEA112945850
P. aeruginosa 13534	13534	2003-01-16	CHUV	Patient	155	6891234	66.2405	Blanc et al 2016	SAMEA112945851
P. aeruginosa 17090	17090	2007-05-27	CHUV	Patient	155	6760098	65.905	Blanc et al 2016	SAMEA112945852
P. aeruginosa 25525	25525	2012-03-04	CHUV	Patient	1076	6728390	66.0858	Magalhaes et al 2020	SAMEA112945853
P. aeruginosa 25776	25776	2011-02-01	CHUV	Patient	1076	6723146	66.0895	Magalhaes et al 2020	SAMEA112945854
P. aeruginosa 25791	25791	2011-12-07	CHUV	Patient	1076	6746715	66.0774	Magalhaes et al 2020	SAMEA112945855
P. aeruginosa 25954	25954	2011-10-10	CHUV	Patient	1076	6700883	66.1187	Magalhaes et al 2020	SAMEA112945856
P. aeruginosa 25965	25965	2012-07-30	CHUV	Dialyse water	667	6705318	66.1066	Tissot et al 2016	SAMEA112945857
P. aeruginosa 26060	26060	2011-01-13	CHUV	Patient	1076	6590561	66.1171	Magalhaes et al 2020	SAMEA112945858
P. aeruginosa 26076	26076	2011-03-21	CHUV	Patient	1076	6505595	66.289	Magalhaes et al 2020	SAMEA112945859
P. aeruginosa 26193	26193	2012-07-30	CHUV	Patient	111	6603691	66.1774	Tissot et al 2016	SAMEA112945860
P. aeruginosa 26230	26230	2010-08-15	CHUV	Patient	1076	6611974	66.1722	Magalhaes et al 2020	SAMEA112945861
P. aeruginosa 26797	26797	2011-11-28	CHUV	Patient	155	6612973	66.1636	Tissot et al 2016	SAMEA112945862
P. aeruginosa 26815	26815	2012-12-25	CHUV	Patient	155	6612910	66.1705	Tissot et al 2016	SAMEA112945863
P. aeruginosa 26855	26855	2013-01-10	CHUV	Hand soap	155	6892788	66.0992	Blanc et al 2016	SAMEA112945864
P. aeruginosa 26859	26859	2013-01-10	CHUV	Hand soap	155	6704300	66.1177	Blanc et al 2016	SAMEA112945865
P. aeruginosa 27167	27167	2012-07-24	CHUV	Patient	299	6607169	66.174	Blanc et al 2016	SAMEA112945866
P. aeruginosa 27196	27196	2012-08-10	CHUV	Patient	155	6601520	66.1782	Blanc et al 2016	SAMEA112945867
P. aeruginosa 27360	27360	2012-09-23	CHUV	Patient	155	6485546	66.1826	Blanc et al 2016	SAMEA112945868
P. aeruginosa 27450	27450	2012-10-18	CHUV	Patient	1076	6611434	66.1584	Magalhaes et al 2020	SAMEA112945869
P. aeruginosa 27476	27476	2012-10-25	CHUV	Patient	1076	6718807	66.0591	Magalhaes et al 2020	SAMEA112945870
P. aeruginosa 27983	27983	2013-02-06	CHUV	Patient	667	6555269	66.1884	Blanc et al 2016	SAMEA112945871
P. aeruginosa 28832	28832	2008-01-01	CHU Besançon	Patient	299	6691024	65.905	Chollay et al 2015	SAMEA112945872
P. aeruginosa 28863	28863	2010-01-01	CHUV	Patient	111	6683073	65.9345	Chollay et al 2015	SAMEA112945873
P. aeruginosa 29160	29160	2013-10-31	HUG	Patient	111	6534257	66.2932	This study	SAMEA112945874
P. aeruginosa 29161	29161	2013-10-31	HUG	Patient	111	6627016	65.9365	This study	SAMEA112945875
P. aeruginosa 29162	29162	2013-10-31	HUG	Patient	111	6747996	65.9033	This study	SAMEA112945876
P. aeruginosa 29164	29164	2013-10-31	HUG	Patient	111	6422238	66.0661	This study	SAMEA112945877
P. aeruginosa 29165	29165	2013-10-31	HUG	Patient	111	4315451	64.3916	This study	SAMEA112945878
P. aeruginosa 29467	29467	2014-01-01	HUG	Patient	155	6959077	66.0438	This study	SAMEA112945879
P. aeruginosa 30429	30429	2014-10-13	CHUV	Patient	17	6490410	66.3694	Magalhaes et al 2020	SAMEA112945880
P. aeruginosa 30438	30438	2014-10-15	CHUV	Patient	17	6861813	65.8453	Magalhaes et al 2020	SAMEA112945881
P. aeruginosa 31380	31380	2015-06-11	CHUV	Patient	167	630503	61.413	This study	SAMEA112945882
P. aeruginosa 32965	32965	2016-12-18	CHUV	Patient	667	6502613	66.1041	This study	SAMEA112945883
P. aeruginosa 33680	33680	2017-08-18	CHUV	Patient	395	6470764	66.1827	This study	SAMEA112945884
P. aeruginosa 34204	34204	2018-01-01	CHUV	Patient	395	6494190	66.1784	This study	SAMEA112945885
P. aeruginosa 34435	34435	2018-03-27	CHUV	Patient	395	6450998	66.2003	This study	SAMEA112945886
P. aeruginosa 34626	34626	2018-06-10	CHUV	Patient	395	6545105	66.0513	This study	SAMEA112945887
P. aeruginosa 34670	34670	2018-06-29	CHUV	Patient	395	6821042	66.1794	This study	SAMEA112945888
P. aeruginosa 34831	34831	2018-08-11	CHUV	Patient	395	3916866	65.7574	This study	SAMEA112945889
P. aeruginosa 34832	34832	2018-08-11	CHUV	Patient	395	6636335	66.0742	This study	SAMEA112945890
P. aeruginosa 34895	34895	2018-09-16	CHUV	Patient	395	6321927	66.4239	This study	SAMEA112945891
P. aeruginosa 35128	35128	2018-11-27	CHUV	Patient	395	6878614	66.0895	This study	SAMEA112945892
P. aeruginosa 35151	35151	2018-12-04	CHUV	Patient	395	6694762	66.1	This study	SAMEA112945893
P. aeruginosa 35189	35189	2018-12-12	CHUV	Patient	395	6808025	65.9504	This study	SAMEA112945894
P. aeruginosa 35224	35224	2018-12-25	CHUV	Patient	395	6754688	65.6549	This study	SAMEA112945895
P. aeruginosa 35850	35850	2019-07-16	CHUV	Patient	395	6867670	65.9301	This study	SAMEA112945896
P. aeruginosa 35851	35851	2019-07-16	CHUV	Patient	395	6862416	65.959	This study	SAMEA112945897
P. aeruginosa 35852	35852	2019-07-17	CHUV	Patient	395	7245010	65.9665	This study	SAMEA112945898
P. aeruginosa 35862	35862	2019-07-18	CHUV	Sink trap	395	6920324	65.9743	This study	SAMEA112945899
P. aeruginosa 35863	35863	2019-07-18	CHUV	Sink trap	395	6835395	65.9609	This study	SAMEA112945900
P. aeruginosa 35864	35864	2019-07-18	CHUV	Sink trap	395	6840481	65.9693	This study	SAMEA112945901
P. aeruginosa 35865	35865	2019-07-18	CHUV	Sink trap	395	6649399	66.0144	This study	SAMEA112945902
P. aeruginosa 35866	35866	2019-07-18	CHUV	Sink trap	395	6888015	65.9033	This study	SAMEA112945903
P. aeruginosa 35867	35867	2019-07-18	CHUV	Sink trap	395	6714871	65.9886	This study	SAMEA112945904
P. aeruginosa 35868	35868	2019-07-18	CHUV	Sink trap	395	6819337	66.035	This study	SAMEA112945905
P. aeruginosa 35944	35944	2019-08-06	CHUV	Sink trap	395	6663554	66.0753	This study	SAMEA112945906
P. aeruginosa 35945	35945	2019-08-06	CHUV	Sink trap	395	6763588	66.0072	This study	SAMEA112945907
P. aeruginosa 35946	35946	2019-08-06	CHUV	Sink trap	395	6759585	66.0046	This study	SAMEA112945908
P. aeruginosa 35947	35947	2019-08-06	CHUV	Sink trap	395	6859325	65.9548	This study	SAMEA112945909
P. aeruginosa 35948	35948	2019-08-06	CHUV	Sink trap	395	6950438	65.9362	This study	SAMEA112945910
P. aeruginosa 35951	35951	2019-08-06	CHUV	Sink trap	395	6879410	65.9258	This study	SAMEA112945911
P. aeruginosa 35952	35952	2019-08-06	CHUV	Sink trap	395	6765084	65.9887	This study	SAMEA112945912
P. aeruginosa 35953	35953	2019-08-06	CHUV	Sink trap	395	6847254	65.9682	This study	SAMEA112945913
P. aeruginosa 35954	35954	2019-08-06	CHUV	Sink trap	395	6945424	65.9659	This study	SAMEA112945914
P. aeruginosa 35955	35955	2019-08-06	CHUV	Sink trap	395	6521558	65.9014	This study	SAMEA112945915
P. aeruginosa 35956	35956	2019-08-06	CHUV	Sink trap	395	6907994	65.9936	This study	SAMEA112945916
P. aeruginosa 35957	35957	2019-08-06	CHUV	Sink trap	395	6860178	65.9629	This study	SAMEA112945917
P. aeruginosa 35958	35958	2019-08-06	CHUV	Sink trap	395	6939633	65.9678	This study	SAMEA112945918
P. aeruginosa 35959	35959	2019-08-06	CHUV	Sink trap	395	6941983	65.9604	This study	SAMEA112945919
P. aeruginosa 35960	35960	2019-08-06	CHUV	Sink trap	395	6950449	65.9735	This study	SAMEA112945920
P. aeruginosa 35961	35961	2019-08-06	CHUV	Sink trap	395	6950374	65.9715	This study	SAMEA112945921
P. aeruginosa 35965	35965	2019-08-06	CHUV	Sink trap	395	6815599	65.9853	This study	SAMEA112945922
P. aeruginosa 35969	35969	2019-08-06	CHUV	Sink trap	395	6918676	65.9727	This study	SAMEA112945923
P. aeruginosa 35977	35977	2019-08-06	CHUV	Sink trap	395	6950444	65.9753	This study	SAMEA112945924
P. aeruginosa 35980	35980	2019-08-06	CHUV	Sink trap	395	6871977	65.9612	This study	SAMEA112945925
P. aeruginosa 35992	35992	2019-08-07	CHUV	Sink trap	395	6850452	65.9705	This study	SAMEA112945926
P. aeruginosa 35993	35993	2019-08-07	CHUV	Sink trap	395	6907087	66.0042	This study	SAMEA112945927
P. aeruginosa 35994	35994	2019-08-07	CHUV	Sink trap	395	6633066	65.8887	This study	SAMEA112945928
P. aeruginosa 35995	35995	2019-08-07	CHUV	Sink trap	395	6838831	65.9679	This study	SAMEA112945929
P. aeruginosa 35996	35996	2019-08-07	CHUV	Sink trap	395	6915905	65.9707	This study	SAMEA112945930
P. aeruginosa 35998	35998	2019-08-07	CHUV	Sink trap	395	6927784	65.9726	This study	SAMEA112945931
P. aeruginosa 35999	35999	2019-08-07	CHUV	Sink trap	395	6912602	65.9807	This study	SAMEA112945932
P. aeruginosa 36020	36020	2019-08-08	CHUV	Sink trap	395	6830390	66.039	This study	SAMEA112945933
P. aeruginosa 36092	36092	2019-09-01	CHUV	Patient	395	6868363	65.9681	This study	SAMEA112945934
P. aeruginosa 36111	36111	2019-09-02	CHUV	Patient	395	6832071	65.9696	This study	SAMEA112945935
P. aeruginosa 36155	36155	2019-09-18	CHUV	Patient	395	6945955	65.9608	This study	SAMEA112945936
P. aeruginosa 36694	36694	2020-02-18	CHUV	Patient	395	6866509	65.9603	This study	SAMEA112945937
P. aeruginosa 36759	36759	2020-03-10	CHUV	Patient	395	6984143	65.9332	This study	SAMEA112945938
P. aeruginosa 36787	36787	2020-03-24	CHUV	Patient	395	6884361	65.9258	This study	SAMEA112945939
P. aeruginosa 36817	36817	2020-04-07	CHUV	Patient	667	6947098	65.9695	This study	SAMEA112945940
P. aeruginosa 36819	36819	2020-04-10	CHUV	Patient	667	6984753	65.9285	This study	SAMEA112945941
P. aeruginosa 36829	36829	2020-04-14	CHUV	Patient	667	6948260	65.9728	This study	SAMEA112945942
P. aeruginosa 36914	36914	2020-06-07	CHUV	Patient	667	6673890	66.1253	This study	SAMEA112945943
P. aeruginosa 36915	36915	2020-06-05	CHUV	Patient	667	6852156	65.9679	This study	SAMEA112945944
P. aeruginosa 36916	36916	2020-06-07	CHUV	Patient	667	6922253	65.933	This study	SAMEA112945945
P. aeruginosa 36917	36917	2020-06-06	CHUV	Patient	667	6674857	65.9602	This study	SAMEA112945946
P. aeruginosa 36918	36918	2020-06-07	CHUV	Patient	667	6758044	66.0284	This study	SAMEA112945947
P. aeruginosa 36919	36919	2020-06-09	CHUV	Patient	667	6849469	66.0061	This study	SAMEA112945948
P. aeruginosa 36920	36920	2020-06-07	CHUV	Patient	667	6976373	65.9437	This study	SAMEA112945949
P. aeruginosa 36935	36935	2020-06-07	CHUV	Patient	395	6972772	65.9371	This study	SAMEA112945950
P. aeruginosa 36936	36936	2020-05-19	CHUV	Patient	395	6891541	66.137	This study	SAMEA112945951
P. aeruginosa 36937	36937	2020-05-02	CHUV	Patient	395	6623083	66.0424	This study	SAMEA112945952
P. aeruginosa 36938	36938	2020-05-02	CHUV	Patient	395	6958288	66.1058	This study	SAMEA112945953
P. aeruginosa 36939	36939	2020-06-04	CHUV	Patient	395	7004782	66.0774	This study	SAMEA112945954
P. aeruginosa 36940	36940	2020-06-04	CHUV	Patient	395	7017748	66.0724	This study	SAMEA112945955
P. aeruginosa 36941	36941	2020-05-27	CHUV	Patient	2171	6917133	66.1076	This study	SAMEA112945956
P. aeruginosa 37050	37050	2020-05-01	CHUV	Patient	667	6985350	66.0452	This study	SAMEA112945957
P. aeruginosa 37051	37051	2020-07-21	CHUV	Patient	667	6998973	66.0785	This study	SAMEA112945958
P. aeruginosa 37052	37052	2020-07-20	CHUV	Patient	667	6928453	66.1189	This study	SAMEA112945959
P. aeruginosa 37100	37100	2020-08-03	CHUV	Patient	667	6961530	66.1046	This study	SAMEA112945960
P. aeruginosa 37102	37102	2020-08-03	CHUV	Patient	667	6924918	65.99	This study	SAMEA112945961
P. aeruginosa 37130	37130	2020-08-10	CHUV	Patient	667	7008220	65.999	This study	SAMEA112945962
P. aeruginosa 37131	37131	2020-08-10	CHUV	Patient	667	7006500	65.9965	This study	SAMEA112945963
P. aeruginosa 37132	37132	2020-08-10	CHUV	Patient	667	7001785	65.9897	This study	SAMEA112945964
P. aeruginosa 37163	37163	2020-08-17	CHUV	Patient	667	7008016	66.0021	This study	SAMEA112945965
P. aeruginosa 37293	37293	2020-08-30	CHUV	Patient	277	6999910	66.0019	This study	SAMEA112945966
P. aeruginosa 37295	37295	2019-08-21	HUG	Patient	111	6394340	66.4331	Catho et al 2021	SAMEA112945967
P. aeruginosa 37296	37296	2019-02-04	HUG	Patient	111	6943758	66.0946	Catho et al 2021	SAMEA112945968
P. aeruginosa 37297	37297	2019-02-06	HUG	Patient	111	7017165	66.0927	Catho et al 2021	SAMEA112945969
P. aeruginosa 37298	37298	2019-05-10	HUG	Patient	111	6895141	66.1069	Catho et al 2021	SAMEA112945970
P. aeruginosa 37299	37299	2019-07-02	HUG	Patient	111	6957625	66.0984	Catho et al 2021	SAMEA112945971
P. aeruginosa 37301	37301	2019-12-19	HUG	Patient	111	7003558	66.0671	Catho et al 2021	SAMEA112945972
P. aeruginosa 37302	37302	2019	HUG	Patient	111	7000612	66.0998	Catho et al 2021	SAMEA112945973
P. aeruginosa 37303	37303	2020-02-03	HUG	Patient	111	6967610	66.104	Catho et al 2021	SAMEA112945974
P. aeruginosa 37304	37304	2020-02-29	HUG	Patient	111	6918899	66.0992	Catho et al 2021	SAMEA112945975
P. aeruginosa 37305	37305	2020-06-16	HUG	Patient	111	6976412	66.0764	Catho et al 2021	SAMEA112945976
P. aeruginosa 37306	37306	2020-06-28	HUG	Patient	111	6838095	65.9283	Catho et al 2021	SAMEA112945977
P. aeruginosa 37307	37307	2020-08-01	HUG	Patient	111	6854838	65.8806	Catho et al 2021	SAMEA112945978
P. aeruginosa 37308	37308	2020-08-26	HUG	Patient	111	6871976	65.9642	Catho et al 2021	SAMEA112945979
P. aeruginosa 37327	37327	2020-09-07	CHUV	Patient	277	6898671	65.868	This study	SAMEA112945980
P. aeruginosa 37328	37328	2020-09-07	CHUV	Patient	277	6877179	65.9186	This study	SAMEA112945981
P. aeruginosa 37346	37346	2020-08-09	HUG	Patient	111	6859273	65.9719	Catho et al 2021	SAMEA112945982
P. aeruginosa 37347	37347	2019-11-11	HUG	Patient	111	6814381	65.8604	Catho et al 2021	SAMEA112945983
P. aeruginosa 37348	37348	2020-03-21	HUG	Patient	111	6869771	65.8417	Catho et al 2021	SAMEA112945984
P. aeruginosa 37353	37353	2020-09-16	HUG	Patient	111	6870994	65.9437	Catho et al 2021	SAMEA112945985
P. aeruginosa 37371	37371	2020-09-24	CHUV	Patient	277	6948917	65.8591	This study	SAMEA112945986
P. aeruginosa 37383	37383	2020-10-05	HUG	Patient	111	6945630	65.862	Catho et al 2021	SAMEA112945987
P. aeruginosa 37384	37384	2020-10-05	HUG	Patient	111	6884055	65.8531	Catho et al 2021	SAMEA112945988
P. aeruginosa 37385	37385	2020-10-05	HUG	Patient	111	6813217	65.8529	Catho et al 2021	SAMEA112945989
P. aeruginosa 37386	37386	2020-10-05	HUG	Patient	111	6812394	65.9139	Catho et al 2021	SAMEA112945990
P. aeruginosa 38401	38401	2021-06-24	CHUV	Patient	667	6825971	65.9464	This study	SAMEA112945991
P. aeruginosa 38403	38403	2021-06-22	CHUV	Patient	667	6819360	65.96	This study	SAMEA112945992
P. aeruginosa 38405	38405	2021-05-26	CHUV	Patient	667	6830898	65.869	This study	SAMEA112945993
P. aeruginosa 38415	38415	2021-07-12	CHUV	Patient	667	6852795	65.8698	This study	SAMEA112945994
P. aeruginosa 38416	38416	2021-07-12	CHUV	Patient	667	6761006	65.9145	This study	SAMEA112945995
P. aeruginosa 38417	38417	2021-07-12	CHUV	Patient	667	6910255	65.8812	This study	SAMEA112945996
P. aeruginosa 38447	38447	2021-07-19	CHUV	Patient	667	6831445	65.9384	This study	SAMEA112945997
P. aeruginosa 38450	38450	2021-07-19	CHUV	Patient	667	6913688	65.901	This study	SAMEA112945998
P. aeruginosa 38451	38451	2021-07-19	CHUV	Patient	667	6773062	65.9369	This study	SAMEA112945999
P. aeruginosa 38474	38474	2021-06-01	CHUV	Patient	667	6848818	65.9494	This study	SAMEA112946000
P. aeruginosa 38475	38475	2021-07-14	CHUV	Patient	667	6835346	65.886	This study	SAMEA112946001
P. aeruginosa 38670	38670	2021-09-13	CHUV	Patient	667	6881119	66.0942	This study	SAMEA112946002
P. aeruginosa 38671	38671	2021-09-14	CHUV	Patient	667	6842838	66.0654	This study	SAMEA112946003
P. aeruginosa 38701	38701	2021-09-21	CHUV	Patient	667	6948435	66.0577	This study	SAMEA112946004
P. aeruginosa 38702	38702	2021-09-21	CHUV	Patient	667	6884942	66.1029	This study	SAMEA112946005
P. aeruginosa 38987	38987	2022-01-05	CHUV	Patient	1295	6894235	66.0986	This study	SAMEA112946006
P. aeruginosa 19TCP	19TCP	2017-03-01	CHU Montpellier	Door handle	253	6917828	66.0785	This study	SAMEA112946007
P. aeruginosa 19TDT	19TDT	2017-03-01	CHU Montpellier	Table	253	6988653	66.0741	This study	SAMEA112946008
P. aeruginosa 20TCP	20TCP	2017-03-01	CHU Montpellier	Surface of faucet	253	6977728	66.0495	This study	SAMEA112946009
P. aeruginosa 20TDT	20TDT	2017-03-01	CHU Montpellier	Door handle	253	6880698	66.076	This study	SAMEA112946010
P. aeruginosa 21TCP	21TCP	2017-03-01	CHU Montpellier	U-bend of the faucet	253	6950630	66.0636	This study	SAMEA112946011
P. aeruginosa 22TDT	22TDT	2017-03-01	CHU Montpellier	Door handle	253	6806852	66.117	This study	SAMEA112946012
P. aeruginosa 24TCP	24TCP	2017-03-01	CHU Montpellier	U-bend of the shower	164	6924693	66.0895	This study	SAMEA112946013
P. aeruginosa 25TDT	25TDT	2017-03-01	CHU Montpellier	Surface of faucet	253	6963287	66.08	This study	SAMEA112946014
P. aeruginosa 30TDT	30TDT	2017-03-01	CHU Montpellier	Wall	253	6838128	66.072	This study	SAMEA112946015
P. aeruginosa 32TDT	32TDT	2017-03-01	CHU Montpellier	Toilet flush	253	6887391	66.0663	This study	SAMEA112946016
P. aeruginosa 35TDT	35TDT	2017-03-01	CHU Montpellier	Surface of shower wall	253	6533720	66.17	This study	SAMEA112946017
P. aeruginosa 8TDT	8TDT	2017-03-01	CHU Montpellier	Surface of water jet of the faucet	253	6700902	66.1031	This study	SAMEA112946018
P. aeruginosa LTZ1	LTZ1	2015-03-03	CHU Montpellier	Water central care room burn subunit	299	6423279	66.3953	This study	SAMEA112946019
P. aeruginosa LTZ7	LTZ7	2015-03-03	CHU Montpellier	Water central care room metabolic subunit	299	6468102	66.3853	This study	SAMEA112946020
P. aeruginosa NUA17	NUA17	2015-11-06	CHU Montpellier	Water central care room metabolic subunit	299	6448799	66.3772	This study	SAMEA112946021
P. aeruginosa OSU1	OSU1	2016-02-19	CHU Montpellier	Water central care room metabolic subunit	299	6471483	66.3948	This study	SAMEA112946022
P. aeruginosa OXK1	OXK1	2016-03-07	CHU Montpellier	Water central care room burn subunit	299	6475685	66.3908	This study	SAMEA112946023
P. aeruginosa STH1	STH1	2017-01-23	CHU Montpellier	Water central care room burn subunit	299	6411865	66.3888	This study	SAMEA112946024
P. aeruginosa T157-23	T157-23	2015-06-30	CHU Montpellier	Patient	299	6472567	66.3882	This study	SAMEA112946025
P. aeruginosa T1796-5	T1796-5	2016-02-08	CHU Montpellier	Patient	299	6468352	66.3881	This study	SAMEA112946026
P. aeruginosa TCO3D	TCO3D	2017-03-01	CHU Montpellier	Water from shower	253	6667969	66.0521	This study	SAMEA112946027
P. aeruginosa TCO3L	TCO3L	2017-03-01	CHU Montpellier	Water from faucet	253	6703725	66.0937	This study	SAMEA112946028
P. aeruginosa TGT1	TGT1	2017-03-17	CHU Montpellier	Water central care room burn subunit	299	6572802	66.2892	This study	SAMEA112946029
P. aeruginosa TXA13	TXA13	2017-06-02	CHU Montpellier	Water central care room metabolic subunit	299	6468828	66.3832	This study	SAMEA112946030

### Sheet: Table S2
Supplementary table 2	Characteristics of the attributed ICEclc family elements in individual Pseudomonas aeruginosa isolates
Element name	Strain Key	Size	Sequence is without gaps?	Putative DRs	Integrase type	Relaxase type	Integration site	Relaxase family	%GC	Putative resistance markers	Similarity with LESGI-3 (>60% coverage)	Similarity with PAGI-2 (>60% coverage)
ICE_13520_tRNAgly	13520	>80kb	No	GTCTCGTTTCCCGCTCCA			tRNAgly	MOBH	63.2994	?		64% coverage, 85% identity
ICE_13534_tRNAgly	13534	118kb	Yes	GTCTCGTTTCCCGCTCCA and GACTCGTTTCCCGCTCCA			tRNAgly	MOBH	64.5503	Arsenic, copper
ICE_17090_tRNAgly	17090	92kb	Yes	TTCCCTTCGCCCGCTCCA and TTCCCATCGCCCGCTCCA			tRNAgly	MOBH	63.4044	Ribonuclease toxin YhaV		65% coverage, 85% identity
ICE_19TCP_tRNAgly	19TCP	88kb	Yes	GTCTCGTTTCCCGCTCCA and GACTCGTTTCCCGCTCCA			tRNAgly	MOBH	62.8867	Arsenic, mercury
ICE_24TCP_tRNAgly	24TCP	121kb	Yes	GTCTCGTTTCCCGCTCCA and GACTCGTTTCCCGCTCCA			tRNAgly	MOBH	64.4717	Arsenic, copper, mercury
ICE_25965_tRNAgly	25965	>78kb	No	GTCTCGTTTCCCGCTCCA and GACTCGTTTCCCGCTCCA			tRNAgly	MOBH	64.5612	?	78% coverage, 89% identity	80% coverage, 90% identity
ICE_26193_tRNAgly	26193	>121kb	No	GTCTCGTTTCCCGCTCCA and GACTCGTTTCCCGCTCCA			tRNAgly	MOBH	64.3339	Mercury
ICE_26797_tRNAgly	26797	77kb	Yes	GTCTCGTTTCCCGCTCCA			tRNAgly	MOBH	63.3492	?		65% coverage, 86% identity
ICE_27167_tRNAgly	27167	>95kb	No	GTCTCGTTTCCCGCTCCA and GACTCGTTTCCCGCTCCA			tRNAgly	MOBH	63.9038	Ribonuclease toxin YhaV, arsenic	71% coverage, 96% identity	76% coverage, 86% identity
ICE_27360_tRNAgly	27360	70kb	Yes	GTCTCGTTTCCCGCTCCA			tRNAgly	MOBH	64.2375	Arsenic, copper, mercury, cadmium	64% coverage, 84% identity	68% coverage, 83% identity
ICE_27983	27983	>65kb	No	missing - GACTCGTTTCCCGCTCCA			Unknown	MOBH	63.1022	Arsenic, copper, mercury
ICE_28832_tRNAgly	28832	>101kb	No	GTCTCGTTTCCCGCTCCA and GACTCGTTTCCCGCTCCA			tRNAgly	MOBH	64.5272	Arsenic, copper, mercury	67% coverage, 96% identity	69% coverage, 90% identity
ICE_29162_tRNAgly	29162	>121kb	No	GTCTCGTTTCCCGCTCCA			tRNAgly	MOBH	64.333	Arsenic, copper, mercury
ICE_29164_tRNAgly	29164	>121kb	No	GTCTCGTTTCCCGCTCCA			tRNAgly	MOBH	64.3322	Ribonuclease toxin YhaV, mercury, copper
ICE_29165_tRNAgly	29165	>121kb	No	GTCTCGTTTCCCGCTCCA			tRNAgly	MOBH	64.3328	Ribonuclease toxin YhaV, mercury, arsenic
ICE_30429_tRNAgly	30429	115kb	Yes	GTCTCGTTTCCCGCTCCA and GACTCGTTTCCCGCTCCA			tRNAgly	MOBH	65.0645	Arsenic, copper, mercury, cadmium
ICE_32965_tRNAgly	32965	>79kb	No	GTCTCGTTTCCCGCTCCA and GACTCGTTTCCCGCTCCA			tRNAgly	MOBH	64.4824	Copper, mercury	78% coverage, 89% identity	80% coverage, 90% identity
ICE_33680_tRNAgly	33680	98kb	Yes	GTCTCGTTTCCCGCTCCA and GACTCGTTTCCCGCTCCA			tRNAgly	MOBH	64.7642	Arsenic, copper, mercury, cadmium	68% coverage, 96% identity	71% coverage, 92% identity
ICE_34204_tRNAgly	34204	>93kb	No	GTCTCGTTTCCCGCTCCA and GACTCGTTTCCCGCTCCA			tRNAgly	MOBH	64.5649	Arsenic, copper, mercury, cadmium	72% coverage, 96% identity	75% coverage, 93% identity
ICE_34435_tRNAgly	34435	98kb	Yes	GTCTCGTTTCCCGCTCCA and GACTCGTTTCCCGCTCCA			tRNAgly	MOBH	64.7652	Copper, mercury	68% coverage, 96% identity	71% coverage, 92% identity
ICE_34626_tRNAgly	34626	98kb	Yes	GTCTCGTTTCCCGCTCCA and GACTCGTTTCCCGCTCCA			tRNAgly	MOBH	64.7652	Arsenic, copper, mercury, cadmium	68% coverage, 96% identity	71% coverage, 92% identity
ICE_34831_tRNAgly	34831	124kb	Yes	GTCTCGTTTCCCGCTCCA and GACTCGTTTCCCGCTCCA			tRNAgly	MOBH	64.6848	Arsenic, copper, mercury, cadmium
ICE_35151_tRNAgly	35151	98kb	Yes	GTCTCGTTTCCCGCTCCA and GACTCGTTTCCCGCTCCA			tRNAgly	MOBH	64.7652	Arsenic, copper, mercury, cadmium	68% coverage, 96% identity	71% coverage, 92% identity
ICE_35189_tRNAgly	35189	98kb	Yes	GTCTCGTTTCCCGCTCCA and GACTCGTTTCCCGCTCCA			Unknown	Two relaxases, MOBH and MOBP	64.7663	Arsenic, nickel, cobalt	68% coverage, 96% identity	71% coverage, 92% identity
ICE_35224_tRNAgly	35224	98kb	Yes	GTCTCGTTTCCCGCTCCA and GACTCGTTTCCCGCTCCA			tRNAgly	MOBH	64.7642	Copper, mercury	68% coverage, 96% identity	71% coverage, 92% identity
ICE_35851	35851	~100kb	Yes	Unknown			tRNAgly	MOBH	64.1808	Arsenic, copper, mercury, cadmium
ICE_35862_tRNAgly	35862	124kb	Yes	GTCTCGTTTCCCGCTCCA and GACTCGTTTCCCGCTCCA			tRNAgly	MOBH	64.6848	Arsenic, copper, mercury, cadmium
ICE_35864_tRNAgly	35864	98kb	Yes	GTCTCGTTTCCCGCTCCA and GACTCGTTTCCCGCTCCA			tRNAgly	MOBH	64.7632	Arsenic, copper, mercury, cadmium	68% coverage, 96% identity	71% coverage, 92% identity
ICE_35865_tRNAgly	35865	98kb	Yes	GTCTCGTTTCCCGCTCCA and GACTCGTTTCCCGCTCCA			tRNAgly	MOBH	64.7646	Arsenic, copper, mercury, cadmium	68% coverage, 96% identity	71% coverage, 92% identity
ICE_35866_tRNAgly	35866	98kb	Yes	GTCTCGTTTCCCGCTCCA and GACTCGTTTCCCGCTCCA			tRNAgly	MOBH	64.7632	Ribonuclease toxin YhaV, arsenic	68% coverage, 96% identity	71% coverage, 92% identity
ICE_35953_tRNAgly	35953	98kb	Yes	GTCTCGTTTCCCGCTCCA and GACTCGTTTCCCGCTCCA			tRNAgly	MOBH	64.7646	Copper, mercury	68% coverage, 96% identity	71% coverage, 92% identity
ICE_35969_tRNAgly	35969	89kb	Yes	GTCTCGTTTCCCGCTCCA and GACTCGTTTCCCGCTCCA			tRNAgly	Two relaxases, MOBH and MOBP	62.8355	Arsenic, nickel, cobalt
ICE_36020_tRNAgly	36020	124kb	Yes	GTCTCGTTTCCCGCTCCA and GACTCGTTTCCCGCTCCA			tRNAgly	MOBH	64.6848	Arsenic, copper, mercury, cadmium
ICE_36111_tRNAgly	36111	~100kb	No	GTCTCGTTTCCCGCTCCA - missing			tRNAgly	MOBH	63.7232	Ribonuclease toxin YhaV, mercury, arsenic
ICE_36694_tRNAgly	36694	98kb	Yes	GTCTCGTTTCCCGCTCCA and GACTCGTTTCCCGCTCCA			tRNAgly	MOBH	64.7652	Ribonuclease toxin YhaV, mercury, arsenic	68% coverage, 96% identity	71% coverage, 92% identity
ICE_36817_tRNAgly	36817	>78kb	No	GTCTCGTTTCCCGCTCCA and GACTCGTTTCCCGCTCCA			tRNAgly	MOBH	64.5664	Ribonuclease toxin YhaV, mercury, arsenic	78% coverage, 89% identity	80% coverage, 90% identity
ICE_36819_tRNAgly	36819	>56kb	No	GTCTCGTTTCCCGCTCCA			tRNAgly	MOBH	64.9172	Ribonuclease toxin YhaV, mercury	69% coverage, 86% identity	71% coverage, 88% identity
ICE_36916_tRNAgly	36916	>78kb	No	GTCTCGTTTCCCGCTCCA and GACTCGTTTCCCGCTCCA			tRNAgly	MOBH	64.5638	Ribonuclease toxin YhaV, mercury, arsenic	78% coverage, 89% identity	80% coverage, 90% identity
ICE_36917_tRNAgly	36917	>49kb	No	GTCTCGTTTCCCGCTCCA			tRNAgly	MOBH	64.7267	Ribonuclease toxin YhaV, mercury, arsenic	71% coverage, 85% identity	74% coverage, 87% identity
ICE_36918_tRNAgly	36918	>56kb	No	GTCTCGTTTCCCGCTCCA			tRNAgly	MOBH	64.9167	Ribonuclease toxin YhaV, mercury, arsenic	69% coverage, 86% identity	71% coverage, 88% identity
ICE_36919_tRNAgly	36919	>78kb	No	GTCTCGTTTCCCGCTCCA and GACTCGTTTCCCGCTCCA			tRNAgly	MOBH	64.5664	Mercury	78% coverage, 89% identity	80% coverage, 90% identity
ICE_36920_tRNAgly	36920	>56kb	No	GTCTCGTTTCCCGCTCCA			tRNAgly	MOBH	64.916	Ribonuclease toxin YhaV, mercury, arsenic	69% coverage, 86% identity	71% coverage, 88% identity
ICE_36935_tRNAgly	36935	105kb	Yes	GTCTCGTTTCCCGCTCCA and GACTCGTTTCCCGCTCCA			tRNAgly	MOBH	64.7049	Ribonuclease toxin YhaV, mercury, arsenic	64% coverage, 92% identity	100% coverage, 100% identity
ICE_37050_tRNAgly	37050	>91kb	No	GTCTCGTTTCCCGCTCCA and GACTCGTTTCCCGCTCCA			tRNAgly	MOBH	64.6379	Ribonuclease toxin YhaV, mercury, arsenic	78% coverage, 89% identity	80% coverage, 89% identity
ICE_37051_tRNAgly	37051	>56kb	No	GTCTCGTTTCCCGCTCCA			tRNAgly	MOBH	64.9248	Ribonuclease toxin YhaV, mercury	69% coverage, 86% identity	71% coverage, 88% identity
ICE_37052_tRNAgly	37052	>78kb	No	GTCTCGTTTCCCGCTCCA and GACTCGTTTCCCGCTCCA			tRNAgly	MOBH	64.5707	Ribonuclease toxin YhaV, mercury, arsenic	78% coverage, 89% identity	80% coverage, 90% identity
ICE_37100_tRNAgly	37100	>71kb	No	GTCTCGTTTCCCGCTCCA and GACTCGTTTCCCGCTCCA			tRNAgly	MOBH	64.4145	Ribonuclease toxin YhaV, mercury, arsenic	80% coverage, 88% identity	83% coverage, 89% identity
ICE_37102_tRNAgly	37102	>56kb	No	GTCTCGTTTCCCGCTCCA			tRNAgly	MOBH	64.9159	Ribonuclease toxin YhaV, mercury	69% coverage, 86% identity	71% coverage, 88% identity
ICE_37130_tRNAgly	37130	>56kb	No	GTCTCGTTTCCCGCTCCA			tRNAgly	MOBH	64.916	Ribonuclease toxin YhaV, mercury, arsenic	69% coverage, 86% identity	71% coverage, 88% identity
ICE_37131_tRNAgly	37131	>48kb	No	GTCTCGTTTCCCGCTCCA			tRNAgly	MOBH	64.7428	Ribonuclease toxin YhaV, mercury, arsenic	71% coverage, 85% identity	74% coverage, 87% identity
ICE_37132_tRNAgly	37132	>78kb	No	GTCTCGTTTCCCGCTCCA and GACTCGTTTCCCGCTCCA			tRNAgly	MOBH	64.5638	Mercury	78% coverage, 89% identity	80% coverage, 90% identity
ICE_37163_tRNAgly	37163	>56kb	No	GTCTCGTTTCCCGCTCCA			tRNAgly	MOBH	64.9167	Arsenic, copper, mercury	69% coverage, 86% identity	71% coverage, 88% identity
ICE_37293_tRNAgly	37293	94kb	Yes	GTCTCGTTTCCCGCTCCA and GACTCGTTTCCCGCTCCA			tRNAgly	MOBH	64.0675	Arsenic, copper, mercury	72% coverage, 96% identity	76% coverage, 87% identity
ICE_37295_tRNAgly	37295	~100kb	No	GTCTCGTTTCCCGCTCCA - missing			tRNAgly	MOBH	64.4597	Arsenic, copper, mercury
ICE_37298_tRNAgly	37298	~100kb	No	GTCTCGTTTCCCGCTCCA - missing			tRNAgly	MOBH	64.4607	Arsenic, copper, mercury
ICE_37299_tRNAgly	37299	~100kb	Yes	GTCTCGTTTCCCGCTCCA - missing			tRNAgly	MOBH	64.6489	Copper, mercury
ICE_37302_tRNAgly	37302	~100kb	No	GTCTCGTTTCCCGCTCCA - missing			tRNAgly	MOBH	64.4597	Arsenic, copper, mercury
ICE_37304_tRNAgly	37304	~100kb	No	GTCTCGTTTCCCGCTCCA - missing			tRNAgly	MOBH	64.5364	Copper, mercury
ICE_37305_tRNAgly	37305	~100kb	No	GTCTCGTTTCCCGCTCCA - missing			tRNAgly	MOBH	64.4602	Arsenic, copper, mercury
ICE_37306_tRNAgly	37306	~100kb	No	GTCTCGTTTCCCGCTCCA - missing			tRNAgly	MOBH	64.5493	Copper, mercury
ICE_37307_tRNAgly	37307	~100kb	No	GTCTCGTTTCCCGCTCCA - missing			tRNAgly	MOBH	64.4602	Mercury
ICE_37308_tRNAgly	37308	~80kb	No	GTCTCGTTTCCCGCTCCA - missing			tRNAgly	MOBH	64.5401	Arsenic, copper, mercury
ICE_37327_tRNAgly	37327	94kb	Yes	GTCTCGTTTCCCGCTCCA and GACTCGTTTCCCGCTCCA			tRNAgly	MOBH	64.0675	Mercury	72% coverage, 96% identity	76% coverage, 87% identity
ICE_37346_tRNAgly	37346	~100kb	No	GTCTCGTTTCCCGCTCCA - missing			tRNAgly	MOBH	64.4597	Arsenic, copper, mercury
ICE_37371_tRNAgly	37371	94kb	Yes	GTCTCGTTTCCCGCTCCA and GACTCGTTTCCCGCTCCA			tRNAgly	MOBH	64.0675	Ribonuclease toxin YhaV, mercury, arsenic	72% coverage, 96% identity	76% coverage, 87% identity
ICE_37383_tRNAgly	37383	~100kb	No	GTCTCGTTTCCCGCTCCA - missing			tRNAgly	MOBH	64.4627	Ribonuclease toxin YhaV, mercury, arsenic
ICE_38401_tRNAgly	38401	>78kb	No	GTCTCGTTTCCCGCTCCA and GACTCGTTTCCCGCTCCA			tRNAgly	MOBH	64.5651	Ribonuclease toxin YhaV, mercury	78% coverage, 89% identity	80% coverage, 90% identity
ICE_38403_tRNAgly	38403	>106kb	No	GTCTCGTTTCCCGCTCCA and GACTCGTTTCCCGCTCCA			tRNAgly	MOBH	63.79	Ribonuclease toxin YhaV, mercury, arsenic, cobalt, zinc, cadmium, lead		61% coverage, 90% identity
ICE_38405_tRNAgly	38405	>49kb	No	GTCTCGTTTCCCGCTCCA			tRNAgly	MOBH	64.7274	Ribonuclease toxin YhaV, mercury	71% coverage, 85% identity	74% coverage, 87% identity
ICE_38415_tRNAgly	38415	>127kb	No	GTCTCGTTTCCCGCTCCA and GACTCGTTTCCCGCTCCA			tRNAgly	MOBH	63.679	Ribonuclease toxin YhaV, mercury, arsenic	66% coverage, 91% identity
ICE_38416_tRNAgly	38416	>101kb	No	GTCTCGTTTCCCGCTCCA and GACTCGTTTCCCGCTCCA			tRNAgly	MOBH	63.5993	Ribonuclease toxin YhaV, mercury, arsenic	61% coverage, 90% identity	61% coverage, 89% identity
ICE_38417_tRNAgly	38417	>119kb	No	GTCTCGTTTCCCGCTCCA and GACTCGTTTCCCGCTCCA			tRNAgly	MOBH	63.7368	Ribonuclease toxin YhaV, mercury, arsenic
ICE_38447_tRNAgly	38447	>56kb	No	GTCTCGTTTCCCGCTCCA			tRNAgly	MOBH	64.9167	Ribonuclease toxin YhaV, mercury	69% coverage, 86% identity	71% coverage, 88% identity
ICE_38450_tRNAgly	38450	>79kb	No	GTCTCGTTTCCCGCTCCA and GACTCGTTTCCCGCTCCA			tRNAgly	MOBH	64.5651	Ribonuclease toxin YhaV, mercury, arsenic	78% coverage, 89% identity	80% coverage, 90% identity
ICE_38451_tRNAgly	38451	>71kb	No	GTCTCGTTTCCCGCTCCA and GACTCGTTTCCCGCTCCA			tRNAgly	MOBH	64.3999	Ribonuclease toxin YhaV, mercury, cobalt, zinc, cadmium, lead, copper	80% coverage, 88% identity	83% coverage, 89% identity
ICE_38474_tRNAgly	38474	>56kb	No	GTCTCGTTTCCCGCTCCA			tRNAgly	MOBH	64.9266	Ribonuclease toxin YhaV, mercury, arsenic	69% coverage, 86% identity	71% coverage, 88% identity
ICE_38475_tRNAgly	38475	>126kb	No	GTCTCGTTTCCCGCTCCA and GACTCGTTTCCCGCTCCA			tRNAgly	MOBH	63.6951	Ribonuclease toxin YhaV, mercury	68% coverage, 91% identity
ICE_38670_tRNAgly	38670	?	Yes	GTCTCGTTTCCCGCTCCA - missing			tRNAgly	MOBH	64.9244	Ribonuclease toxin YhaV, mercury	67% coverage, 88% identity	70% coverage, 90% identity
ICE_38671_tRNAgly	38671	?	Yes	GTCTCGTTTCCCGCTCCA - missing			tRNAgly	MOBH	64.7262	Ribonuclease toxin YhaV, mercury	69% coverage, 86% identity	73% coverage, 90% identity
ICE_38701_tRNAgly	38701	57kb	No	GTCTCGTTTCCCGCTCCA and GACTCGTTTCCCGCTCCA			tRNAgly	MOBH	64.3056	Ribonuclease toxin YhaV, mercury, arsenic, toluene, copper	75% coverage, 88% identity	78% coverage, 89% identity
ICE_38702_tRNAgly	38702	57kb	No	GTCTCGTTTCCCGCTCCA and GACTCGTTTCCCGCTCCA			tRNAgly	MOBH	64.2909	Ribonuclease toxin YhaV, arsenic	75% coverage, 88% identity	78% coverage, 89% identity
ICE_38987_tRNAgly	38987	133kb	Yes	GTCTCGTTTCCCGCTCCA and GACTCGTTTCCCGCTCCA			tRNAgly	MOBH	64.5735	Arsenic, copper, mercury
ICE_LTZ1_tRNAgly	LTZ1	99kb	Yes	GTCTCGTTTCCCGCTCCA and GACTCGTTTCCCGCTCCA			tRNAgly	MOBH	64.8855	Arsenic, copper, mercury	68% coverage, 96% identity	71% coverage, 90% identity
ICE_LTZ7_tRNAgly	LTZ7	99kb	Yes	GTCTCGTTTCCCGCTCCA and GACTCGTTTCCCGCTCCA			tRNAgly	MOBH	64.8855	Arsenic, copper, mercury	68% coverage, 96% identity	71% coverage, 90% identity
ICE_STH1_tRNAgly	STH1	99kb	Yes	GTCTCGTTTCCCGCTCCA and GACTCGTTTCCCGCTCCA			tRNAgly	MOBH	64.8855	Arsenic, copper, mercury	68% coverage, 96% identity	71% coverage, 90% identity
Pseudomonas aeruginosa isolates follow the _number_ or _code_tRNAgly convention. See Table S1.

### Sheet: Table S3
Supplementary table 3. Total attribution of integrative and conjugative/mobilizable elements in P. aeruginosa isolates.
Strain Key	Total number of ICEs	Of which ICEclc-like	Total number of IMEs
13534	2	1	1
17090	3	2	0
19TCP	3	1	1
24TCP	2	1	1
26797	2	1	0
27167	2	1	1
27360	1	1	1
27983	2	1	0
30429	5	1	0
35189	2	1	2
35851	3	1	1
35866	4	1	1
36020	3	1	1
36935	4	2	1
37299	5	1	2
37327	4	1	0
38417	3	1	0
38475	2	1	0
38671	3	2	0
38987	3	2	1
STH1	1	1	0
Average	2.80952	1.19048	0.666667

### Sheet: Table S4
Supplementary table 4. Core functions of ICEclc family members
Orthologous gene	ICEclc homolog	Suggested gene function	Reference
1	orf101284	Transcription activator bisR	Carraro et al. 2020
2	orf100952	alpA	Carraro et al. 2020
3	orf99792	parA	Carraro et al. 2020
4	orf98147	Transcription activator bisD	Carraro et al. 2020
5	orf97571	Transcription activator bisC	Carraro et al. 2020
6	orf96323	Unknown	Carraro et al. 2020
7	orf95213	Unknown	Carraro et al. 2020
8	orf94689	inrR	Minoia et al., 2008
9	orf94175	Single-stranded DNA binding protein	Gaillard et al., 2006
10	orf91884	DNA topoisomerase topB	Gaillard et al., 2006
11	orf88400	Unknown	Gaillard et al., 2006
12	orf87986	Unknown	Gaillard et al., 2006
13	orf86310	Unknown	Gaillard et al., 2006
14	orf85934	Unknown	Gaillard et al., 2006
15	orf81655	Unknown	Gaillard et al., 2006
16	orf80908	Unknown	Gaillard et al., 2006
17	orf78972	Unknown	Gaillard et al., 2006
18	orf77798	Unknown	Gaillard et al., 2006
19	orf75419	Unknown	Gaillard et al., 2006
20	orf73676	(virB7)/iceB7	Daveri et al. 2023
21	orf73029	Unknown	Daveri et al. 2023
22	orf72295	Thioredoxin-like	Daveri et al. 2023
23	orf71723	(virB1)/iceB1	Daveri et al. 2023
24	orf71178	Thioredoxin-like	Daveri et al. 2023
25	orf68987	Type IV coupling protein (virD4)/iceD4	Daveri et al. 2023
26	orf68241	Inner membrane protein of type IV secretion system	Daveri et al. 2023
27	orf67231	Unknown	Daveri et al. 2023
28	orf67001	Inner membrane protein of type IV secretion system	Daveri et al. 2023
29	orf66625	Candidate major pilin/iceB2	Daveri et al. 2023
30	orf66202	Inner membrane protein of type IV secretion system	Daveri et al. 2023
31	orf65513	Inner membrane protein (virB8)/iceB8	Daveri et al. 2023
32	orf64584	Outer membrane protein (virB9)/iceB9	Daveri et al. 2023
33	orf63176	Outer membrane protein (virB10)/iceB10	Daveri et al. 2023
34	orf62755	Outer membrane protein of type IV secretion system	Daveri et al. 2023
35	orf59888	Conjugative transfer ATPase (virB4)/iceB4	Daveri et al. 2023
36	orf57827	Disulfide oxidoreductase	Daveri et al. 2023
37	orf56883	traU/iceU	Daveri et al. 2023
38	orf55476	Pilus de-polymerization ATPase pilT	Daveri et al. 2023
39	orf55120	Transcription regulator	Daveri et al. 2023
40	orf53587	Inner membrane protein of type IV secretion system	Daveri et al. 2023
41	orf53196	Unknown	Gaillard et al., 2006
42	orf50240	traI relaxase	Miyazaki and van der Meer 2011

### Sheet: Table S5
Supplementary table 5. Gene function occurrences among the ICEclc family gene 'cloud' in P. aeruginosa clinical isolates
Gene annotation	Total number of occurrences
2-keto-4-carboxy-3-hexenedioate hydratase	5
2,6-dihydropseudooxynicotine hydrolase	1
2Fe-2S ferredoxin	3
3-hydroxybutyryl-CoA dehydrogenase	5
3-keto-5-aminohexanoate cleavage enzyme	1
3-oxoacyl-[acyl-carrier-protein] reductase FabG	1
3-phenylpropionate-dihydrodiol/cinnamic acid-dihydrodiol dehydrogenase	5
4-hydroxyphenylpyruvate dioxygenase	5
Acetate kinase	22
Acyl-CoA dehydrogenase	5
Acyl-CoA dehydrogenase FadE27	5
Adaptive-response sensory-kinase SasA	1
Apolipoprotein N-acyltransferase	1
Arsenate reductase	116
Arsenical-resistance protein Acr3	58
ATP-dependent DNA helicase PcrA	2
ATP-dependent zinc metalloprotease FtsH	75
Beta-ketoadipyl-CoA thiolase	5
Biphenyl 2,3-dioxygenase subunit alpha	1
Biphenyl dioxygenase subunit beta	1
Cadmium-induced protein CadI	15
Cadmium, cobalt and zinc/H(+)-K(+) antiporter	2
Cation efflux system protein CusA	54
Cbb3-type cytochrome c oxidase subunit CcoN1	1
Chromate transport protein	15
Chromosome-partitioning ATPase Soj	2
Cobalt-zinc-cadmium resistance protein CzcA	2
Conjugal transfer protein TraG	2
Copper resistance protein A	38
Copper resistance protein C	38
Copper resistance protein D	38
Copper-exporting P-type ATPase	57
Copper-transporting P-type ATPase	6
Crotonobetaine/carnitine--CoA ligase	5
Crotonobetainyl-CoA reductase	5
Cyclopentanol dehydrogenase	1
Cytochrome c biogenesis ATP-binding export protein CcmA	1
Cytochrome c-type biogenesis protein CcmE	1
Cytochrome c-type biogenesis protein CcmF	1
Cytochrome c-type biogenesis protein CcmH	1
D-lactate dehydrogenase	21
Dihydrolipoyl dehydrogenase	2
DNA topoisomerase 3	70
DNA-binding transcriptional activator DecR	4
DNA-invertase hin	34
Dye-decolorizing peroxidase YfeX	6
Efflux pump membrane transporter BepE	50
Efflux pump periplasmic linker BepF	16
Enterobactin exporter EntS	1
FAD-dependent urate hydroxylase	1
Formaldehyde dismutase	10
Guanidinium exporter	2
Hca operon transcriptional activator HcaR	42
Heme exporter protein B	1
Heme exporter protein C	1
HTH-type transcriptional regulator CatM	1
HTH-type transcriptional regulator DmlR	11
HTH-type transcriptional regulator HmrR	3
HTH-type transcriptional regulator PrtR	1
HTH-type transcriptional regulator SyrM 1	2
HTH-type transcriptional regulator ZntR	81
HTH-type transcriptional repressor CzrA	2
Hydroxypyruvate reductase	1
hypothetical protein	6221	*
Inner membrane protein YgaP	1
Iron-dependent extradiol dioxygenase	1
IS200/IS605 family transposase ISPa18	1
IS21 family transposase ISPa36	16
IS3 family transposase ISPa39	6
IS4 family transposase ISPa45	1
IS5 family transposase ISBuce2	1
IS5 family transposase ISPa26	4
IS5 family transposase ISStma16	16
IS5 family transposase ISXoo14	9
ISL3 family transposase ISIde1	19
ISL3 family transposase ISStma11	59
L-lactate transporter	2
Leucine-responsive regulatory protein	1
Lipoprotein signal peptidase	60
Mercuric reductase	60
Mercuric resistance operon regulatory protein	20
Mercuric transport protein MerT	59
Mercuric transport protein periplasmic component	34
Methylthioacryloyl-CoA hydratase	1
Multidrug resistance protein MdtA	4
Multidrug resistance protein MdtE	1
Multidrug resistance protein MexB	1
Na(+)/H(+) antiporter NhaA	11
Na(+)/H(+) antiporter subunit A	1
Na(+)/H(+) antiporter subunit B	1
Na(+)/H(+) antiporter subunit C1	1
Na(+)/H(+) antiporter subunit D	1
Na(+)/H(+) antiporter subunit E	1
NADH dehydrogenase-like protein	4
NADH dehydrogenase-like protein YjlD	7
NADPH-dependent FMN reductase ArsH	43
Nickel and cobalt resistance protein CnrA	2
Nodulation protein D 2	1
Peptidoglycan glycosyltransferase MrdB	1
phosphoketolase	1
Polyphosphate ADP phosphotransferase	22
Potassium-transporting ATPase ATP-binding subunit	59
Protein LemA	22
Pulcherriminic acid synthase	5
Purine ribonucleoside efflux pump NepI	1
putative chromate transport protein	2
putative efflux pump outer membrane protein TtgC	2
putative fatty acid methyltransferase	22
putative HTH-type transcriptional regulator YgaV	1
putative metallo-hydrolase	1
Putative nuclease YhcG	2
putative oxidoreductase	1
putative protein kinase UbiB	22
putative protein YisK	6
putative ribonucleotide transport ATP-binding protein mkl	2
Putative thymidine phosphorylase	22
Quinone oxidoreductase 2	34
RecBCD enzyme subunit RecD	1
Redox-sensitive transcriptional activator SoxR	20
Regulatory protein AtoC	1
Replication-associated recombination protein A	11
Replicative DNA helicase	1
Riboflavin transporter RfnT	1
Ribonuclease	22
Ribonuclease toxin YhaV	39
Ribose-phosphate pyrophosphokinase	22
RNA chaperone ProQ	1
RNA polymerase-associated protein RapA	1
S-(hydroxymethyl)glutathione dehydrogenase	11
S-formylglutathione hydrolase FrmB	11
Sensor histidine kinase CusS	38
Sensor histidine kinase RcsC	1
Sensor protein QseC	1
Short-chain-enoyl-CoA hydratase	5
Single-stranded DNA-binding protein	70
Sporulation initiation inhibitor protein Soj	62
Thiol-disulfide oxidoreductase ResA	1
Thioldisulfide interchange protein DsbD	1
Thioldisulfide interchange protein DsbE	1
Thioldisulfide interchange protein DsbG	1
Tn3 family transposase ISPa38	34
Toluene efflux pump outer membrane protein TtgI	1
Transcriptional regulator	15
Transcriptional regulatory protein CusR	38
Transcriptional regulatory protein QseB	1
Transcriptional repressor FrmR	10
Type IV secretion system protein virB4	2
UvrABC system protein A	11
UvrABC system protein B	11
Xylulose-5-phosphate/fructose-6-phosphate phosphoketolase	21
Zinc/cadmium/lead-transporting P-type ATPase	2
Sum	8334
Proportion hypotheticals	0.74646
*) not differentiated further on basis of individual homologies
